# Drug combinations with apoptosis pathway targeted agents alrizomadlin, pelcitoclax, and dasminapant in multi-cell type tumor spheroids

**DOI:** 10.1101/2024.06.11.598557

**Authors:** Nathan P. Coussens, Thomas S. Dexheimer, Thomas Silvers, Phillip R. Sanchez, Naoko Takebe, James H. Doroshow, Beverly A. Teicher

## Abstract

Apoptosis, or programmed cell death, plays a critical role in maintaining tissue homeostasis by eliminating damaged or abnormal cells. Dysregulation of apoptosis pathways is a hallmark of cancer, allowing malignant cells to evade cell death and proliferate uncontrollably. Targeting apoptosis pathways has emerged as a promising therapeutic strategy in cancer treatment, aiming to restore the balance between cell survival and death. In this context, the MDM2 inhibitor alrizomadlin, the Bcl-2/Bcl-xL inhibitor pelcitoclax, and the IAP family inhibitor dasminapant were evaluated both individually and in combination with standard of care and investigational anticancer small molecules with a spheroid model of solid tumors. The multi-cell type tumor spheroids were grown from endothelial cells and mesenchymal stem cells combined with human malignant cells that were either established or patient-derived cell lines from the NCI Patient-Derived Models Repository. The malignant cell lines were derived from a range of solid tumors including uterine carcinosarcoma, synovial sarcoma, rhabdomyosarcoma, soft tissue sarcoma, malignant fibrous histiocytoma, malignant peripheral nerve sheath tumor (MPNST), pancreas, ovary, colon, breast, and small cell lung cancer. Interactions were observed from combinations of the apoptosis pathway targeted agents. Additionally, interactions were observed from combinations of the apoptosis pathway targeted agents with other agents, including PARP inhibitors, the XPO1 inhibitor eltanexor, and the PI3K inhibitor copanlisib. Enhanced activity was also observed from combinations of the apoptosis pathway targeted agents with MAPK pathway targeted agents, including the MEK inhibitor cobimetinib as well as adagrasib and MRTX1133, which specifically target the KRAS G12C and G12D variants, respectively.

**SIGNIFICANCE:** Multi-cell type tumor spheroids grown from normal and patient-derived malignant cell lines were screened to identify potentially efficacious combinations with the investigational agents alrizomadlin, pelcitoclax or dasminapant that target cell death pathways. This article highlights novel combinations with FDA approved drugs including eltanexor, cobimetinib and copanlisib.
