## Supplemental Table S2 for "Drug combinations with apoptosis pathway targeted agents alrizomadlin, pelcitoclax, and dasminapant in multi-cell type tumor spheroids"

### Sheet: Sheet1
Name	Group	REGID	AID	Link to access data
Anticancer human tumor 126254-015-R-J1-PDC cell line growth inhibition [Asc]	Combinations_Synergy_Screen_Asc	CSSAsc_01	1963429	https://pubchem.ncbi.nlm.nih.gov/bioassay/1963429
Anticancer human tumor 171881-019-R-J1-PDC cell line growth inhibition [Asc]	Combinations_Synergy_Screen_Asc	CSSAsc_02	1963428	https://pubchem.ncbi.nlm.nih.gov/bioassay/1963428
Anticancer human tumor 186277-243-T-J2-PDC cell line growth inhibition [Asc]	Combinations_Synergy_Screen_Asc	CSSAsc_03	1963426	https://pubchem.ncbi.nlm.nih.gov/bioassay/1963426
Anticancer human tumor 317291-083-R-J1-PDC cell line growth inhibition [Asc]	Combinations_Synergy_Screen_Asc	CSSAsc_04	1963427	https://pubchem.ncbi.nlm.nih.gov/bioassay/1963427
Anticancer human tumor 323965-272-R-J2-PDC cell line growth inhibition [Asc]	Combinations_Synergy_Screen_Asc	CSSAsc_05	1963425	https://pubchem.ncbi.nlm.nih.gov/bioassay/1963425
Anticancer human tumor 327498-153-R-J2-PDC cell line growth inhibition [Asc]	Combinations_Synergy_Screen_Asc	CSSAsc_06	1963424	https://pubchem.ncbi.nlm.nih.gov/bioassay/1963424
Anticancer human tumor 439559-082-T-J2-PDC cell line growth inhibition [Asc]	Combinations_Synergy_Screen_Asc	CSSAsc_07	1963423	https://pubchem.ncbi.nlm.nih.gov/bioassay/1963423
Anticancer human tumor 463943-066-T-J2-PDC cell line growth inhibition [Asc]	Combinations_Synergy_Screen_Asc	CSSAsc_08	1963422	https://pubchem.ncbi.nlm.nih.gov/bioassay/1963422
Anticancer human tumor 494315-158-R-J1-PDC cell line growth inhibition [Asc]	Combinations_Synergy_Screen_Asc	CSSAsc_09	1963420	https://pubchem.ncbi.nlm.nih.gov/bioassay/1963420
Anticancer human tumor 519858-162-T-J1-PDC cell line growth inhibition [Asc]	Combinations_Synergy_Screen_Asc	CSSAsc_10	1963421	https://pubchem.ncbi.nlm.nih.gov/bioassay/1963421
Anticancer human tumor 521955-158-R2-J5-PDC cell line growth inhibition [Asc]	Combinations_Synergy_Screen_Asc	CSSAsc_11	1963430	https://pubchem.ncbi.nlm.nih.gov/bioassay/1963430
Anticancer human tumor 521955-158-R6-J3-PDC cell line growth inhibition [Asc]	Combinations_Synergy_Screen_Asc	CSSAsc_12	1963451	https://pubchem.ncbi.nlm.nih.gov/bioassay/1963451
Anticancer human tumor 556581-035-R-J1-PDC cell line growth inhibition [Asc]	Combinations_Synergy_Screen_Asc	CSSAsc_13	1963450	https://pubchem.ncbi.nlm.nih.gov/bioassay/1963450
Anticancer human tumor 596521-263-R-J1-PDC cell line growth inhibition [Asc]	Combinations_Synergy_Screen_Asc	CSSAsc_14	1963449	https://pubchem.ncbi.nlm.nih.gov/bioassay/1963449
Anticancer human tumor 616215-338-R-J1-PDC cell line growth inhibition [Asc]	Combinations_Synergy_Screen_Asc	CSSAsc_15	1963448	https://pubchem.ncbi.nlm.nih.gov/bioassay/1963448
Anticancer human tumor 755483-174-R-J1-PDC cell line growth inhibition [Asc]	Combinations_Synergy_Screen_Asc	CSSAsc_16	1963434	https://pubchem.ncbi.nlm.nih.gov/bioassay/1963434
Anticancer human tumor 772245-204-R-J1-PDC cell line growth inhibition [Asc]	Combinations_Synergy_Screen_Asc	CSSAsc_17	1963433	https://pubchem.ncbi.nlm.nih.gov/bioassay/1963433
Anticancer human tumor 885512-296-R-J2-PDC cell line growth inhibition [Asc]	Combinations_Synergy_Screen_Asc	CSSAsc_18	1963447	https://pubchem.ncbi.nlm.nih.gov/bioassay/1963447
Anticancer human tumor 993429-296-R-J1-PDC cell line growth inhibition [Asc]	Combinations_Synergy_Screen_Asc	CSSAsc_19	1963446	https://pubchem.ncbi.nlm.nih.gov/bioassay/1963446
Anticancer human tumor HSSY-II cell line growth inhibition [Asc]	Combinations_Synergy_Screen_Asc	CSSAsc_20	1963444	https://pubchem.ncbi.nlm.nih.gov/bioassay/1963444
Anticancer human tumor MCF7 cell line growth inhibition [Asc]	Combinations_Synergy_Screen_Asc	CSSAsc_21	1963445	https://pubchem.ncbi.nlm.nih.gov/bioassay/1963445
Anticancer human tumor MDA-MB-231 cell line growth inhibition [Asc]	Combinations_Synergy_Screen_Asc	CSSAsc_22	1963443	https://pubchem.ncbi.nlm.nih.gov/bioassay/1963443
Anticancer human tumor MPNST cell line growth inhibition [Asc]	Combinations_Synergy_Screen_Asc	CSSAsc_23	1963442	https://pubchem.ncbi.nlm.nih.gov/bioassay/1963442
Anticancer human tumor NCI-H1417 cell line growth inhibition [Asc]	Combinations_Synergy_Screen_Asc	CSSAsc_24	1963440	https://pubchem.ncbi.nlm.nih.gov/bioassay/1963440
Anticancer human tumor NCI-H1876 cell line growth inhibition [Asc]	Combinations_Synergy_Screen_Asc	CSSAsc_25	1963441	https://pubchem.ncbi.nlm.nih.gov/bioassay/1963441
Anticancer human tumor NCI-H196 cell line growth inhibition [Asc]	Combinations_Synergy_Screen_Asc	CSSAsc_26	1963439	https://pubchem.ncbi.nlm.nih.gov/bioassay/1963439
Anticancer human tumor NCI-H510 cell line growth inhibition [Asc]	Combinations_Synergy_Screen_Asc	CSSAsc_27	1963438	https://pubchem.ncbi.nlm.nih.gov/bioassay/1963438
Anticancer human tumor OVCAR-5 cell line growth inhibition [Asc]	Combinations_Synergy_Screen_Asc	CSSAsc_28	1963436	https://pubchem.ncbi.nlm.nih.gov/bioassay/1963436
Anticancer human tumor OVCAR-8 cell line growth inhibition [Asc]	Combinations_Synergy_Screen_Asc	CSSAsc_29	1963437	https://pubchem.ncbi.nlm.nih.gov/bioassay/1963437
Anticancer human tumor PANC-1 cell line growth inhibition [Asc]	Combinations_Synergy_Screen_Asc	CSSAsc_30	1963435	https://pubchem.ncbi.nlm.nih.gov/bioassay/1963435
Anticancer human tumor Rh18 cell line growth inhibition [Asc]	Combinations_Synergy_Screen_Asc	CSSAsc_31	1963431	https://pubchem.ncbi.nlm.nih.gov/bioassay/1963431
Anticancer human tumor SYO-1 cell line growth inhibition [Asc]	Combinations_Synergy_Screen_Asc	CSSAsc_32	1963432	https://pubchem.ncbi.nlm.nih.gov/bioassay/1963432
